# Fungal Communities in Soybean Cyst Nematode-Infested Soil under Long Term Corn and Soybean Monoculture and Crop Rotation

**DOI:** 10.1101/516575

**Authors:** Noah Strom, Weiming Hu, Deepak Haarith, Senyu Chen, Kathryn Bushley

**Author notes:** **Correspondence:** Kathryn Bushley.

## Abstract

Corn (*Zea mays*) and soybean (*Glycine max*) production forms an integral part of economies worldwide, but yields are limited by biotic and abiotic factors associated with short rotations and long-term monocultures. In this study, a long-term rotation study site with corn and soybean planted in annual rotation, five-year rotation, and long-term monoculture was utilized to examine the relationships between crop sequences, soil fungal communities, soybean cyst nematode (SCN, *Heterodera glycines*) densities, soil properties, and crop yields. High throughput sequencing of the ITS1 region of fungal rDNA revealed that soil fungal community structure varied significantly by crop sequence, with fungal communities under five consecutive years of monoculture becoming progressively similar to communities in long-term monoculture plots associated with their respective crop hosts. Total alpha diversity was greater under corn, but patterns of diversity and relative abundance of specific functional groups differed by crop host, with more pathotrophs proliferating under soybean and more saprotrophs and symbiotrophs proliferating under corn. Soil phosphorus (P) varied significantly by crop sequence, with lower levels of P corresponding with relative abundance of Glomerales, Paraglomerales, and Sebacinales and higher levels of P corresponding with relative abundance of Mortierellales. Soil density of the SCN was positively correlated with relative abundance and diversity of nematode-trapping fungi and with relative abundance of many potential nematode egg parasites. These results suggest several possible explanations for the improved yields associated with crop rotation, including decreased pathogen pressure, modification of soil properties, and increased diversity of soil fungal communities. Future research should investigate the potential of nematode-trapping fungi to regulate SCN densities and examine the relationships between soil P and specific arbuscular mycorrhizal and mortierellalean fungi associated with corn and soybean hosts.
