## Supplemental Table 13 for "Fungal Communities in Soybean Cyst Nematode-Infested Soil under Long Term Corn and Soybean Monoculture and Crop Rotation"

### Sheet: Sheet1
Nematode-trapping fungi	Nematode egg parasites	Nematode endoparasites
k__Fungi; p__Ascomycota; c__Orbiliomycetes; o__Orbiliales; f__Orbiliaceae; g__Arthrobotrys; s__Arthrobotrys_brochopaga	k__Fungi; p__Ascomycota; c__Dothideomycetes; o__Pleosporales; f__Phaeosphaeriaceae; g__Setophoma; s__Setophoma_terrestris	k__Fungi; p__Ascomycota; c__Sordariomycetes; o__Hypocreales; f__Ophiocordycipitaceae; g__Haptocillium; s__Haptocillium_balanoides
k__Fungi; p__Ascomycota; c__Orbiliomycetes; o__Orbiliales; f__Orbiliaceae; g__Arthrobotrys; s__Arthrobotrys_conoides	k__Fungi; p__Ascomycota; c__Sordariomycetes; o__Hypocreales; f__Bionectriaceae; g__Clonostachys; s__Clonostachys_sp	k__Fungi; p__Ascomycota; c__Sordariomycetes; o__Hypocreales; f__Ophiocordycipitaceae; g__Hirsutella; s__Hirsutella_minnesotensis
k__Fungi; p__Ascomycota; c__Orbiliomycetes; o__Orbiliales; f__Orbiliaceae; g__Arthrobotrys; s__Arthrobotrys_musiformis	k__Fungi; p__Ascomycota; c__Sordariomycetes; o__Hypocreales; f__Clavicipitaceae; g__Metacordyceps; s__Metacordyceps_chlamydosporia	k__Fungi; p__Ascomycota; c__Sordariomycetes; o__Hypocreales; f__Ophiocordycipitaceae; g__Hirsutella; s__Hirsutella_rhossiliensis
k__Fungi; p__Ascomycota; c__Orbiliomycetes; o__Orbiliales; f__Orbiliaceae; g__Arthrobotrys; s__Arthrobotrys_oligospora	k__Fungi; p__Ascomycota; c__Sordariomycetes; o__Hypocreales; f__Cordycipitaceae; g__Lecanicillium; s__Lecanicillium_lecanii	k__Fungi; p__Blastocladiomycota; c__Blastocladiomycetes; o__Blastocladiales; f__Catenariaceae; g__Catenaria; s__Catenaria_anguillulae
k__Fungi; p__Ascomycota; c__Orbiliomycetes; o__Orbiliales; f__Orbiliaceae; g__Arthrobotrys; s__Arthrobotrys_polycephala	k__Fungi; p__Ascomycota; c__Sordariomycetes; o__Hypocreales; f__Nectriaceae; g__Cylindrocarpon; s__Cylindrocarpon_sp
k__Fungi; p__Ascomycota; c__Orbiliomycetes; o__Orbiliales; f__Orbiliaceae; g__Arthrobotrys; s__Arthrobotrys_scaphoides	k__Fungi; p__Ascomycota; c__Sordariomycetes; o__Hypocreales; f__Nectriaceae; g__Fusarium; s__Fusarium_neocosmosporiellum
k__Fungi; p__Ascomycota; c__Orbiliomycetes; o__Orbiliales; f__Orbiliaceae; g__Arthrobotrys; s__Arthrobotrys_sp	k__Fungi; p__Ascomycota; c__Sordariomycetes; o__Hypocreales; f__Nectriaceae; g__Fusarium; s__Fusarium_oxysporum
k__Fungi; p__Ascomycota; c__Orbiliomycetes; o__Orbiliales; f__Orbiliaceae; g__Arthrobotrys; s__Arthrobotrys_superba	k__Fungi; p__Ascomycota; c__Sordariomycetes; o__Hypocreales; f__Nectriaceae; g__Fusarium; s__Fusarium_solani
k__Fungi; p__Ascomycota; c__Orbiliomycetes; o__Orbiliales; f__Orbiliaceae; g__Arthrobotrys; s__Arthrobotrys_thaumasia	k__Fungi; p__Ascomycota; c__Sordariomycetes; o__Hypocreales; f__Ophiocordycipitaceae; g__Purpureocillium; s__Purpureocillium_sp
k__Fungi; p__Ascomycota; c__Orbiliomycetes; o__Orbiliales; f__Orbiliaceae; g__Arthrobotrys; s__Arthrobotrys_xiangyunensis
k__Fungi; p__Ascomycota; c__Orbiliomycetes; o__Orbiliales; f__Orbiliaceae; g__Dactylella; s__Dactylella_candida
k__Fungi; p__Ascomycota; c__Orbiliomycetes; o__Orbiliales; f__Orbiliaceae; g__Dactylella; s__Dactylella_intermedia
k__Fungi; p__Ascomycota; c__Orbiliomycetes; o__Orbiliales; f__Orbiliaceae; g__Dactylella; s__Dactylella_leptospora
k__Fungi; p__Ascomycota; c__Orbiliomycetes; o__Orbiliales; f__Orbiliaceae; g__Dactylellina; s__Dactylellina_ellipsospora
k__Fungi; p__Ascomycota; c__Orbiliomycetes; o__Orbiliales; f__Orbiliaceae; g__Dactylellina; s__Dactylellina_sp
k__Fungi; p__Ascomycota; c__Orbiliomycetes; o__Orbiliales; f__Orbiliaceae; g__Monacrosporium; s__Monacrosporium_doedycoides
k__Fungi; p__Ascomycota; c__Orbiliomycetes; o__Orbiliales; f__Orbiliaceae; g__Monacrosporium; s__Monacrosporium_sp
k__Fungi; p__Ascomycota; c__Orbiliomycetes; o__Orbiliales; f__Orbiliaceae; g__Orbilia; s__Orbilia_auricolor
k__Fungi; p__Ascomycota; c__Orbiliomycetes; o__Orbiliales; f__Orbiliaceae; g__Orbilia; s__Orbilia_comma
k__Fungi; p__Ascomycota; c__Orbiliomycetes; o__Orbiliales; f__Orbiliaceae; g__Orbilia; s__Orbilia_fici
k__Fungi; p__Ascomycota; c__Orbiliomycetes; o__Orbiliales; f__Orbiliaceae; g__Orbilia; s__Orbilia_rectispora
k__Fungi; p__Ascomycota; c__Orbiliomycetes; o__Orbiliales; f__Orbiliaceae; g__Orbilia; s__Orbilia_sp
k__Fungi; p__Ascomycota; c__Orbiliomycetes; o__Orbiliales; f__Orbiliaceae; g__Orbilia; s__Orbilia_tenebricosa
k__Fungi; p__Basidiomycota; c__Agaricomycetes; o__Agaricales; f__Pleurotaceae; g__Hohenbuehelia; s__Hohenbuehelia_auriscalpium
k__Fungi; p__Basidiomycota; c__Agaricomycetes; o__Agaricales; f__Pleurotaceae; g__Hohenbuehelia; s__Hohenbuehelia_sp
