## Supplemental Table 14 for "Fungal Communities in Soybean Cyst Nematode-Infested Soil under Long Term Corn and Soybean Monoculture and Crop Rotation"

### Sheet: Sheet1
Differential abundance of fungal phyla, trophic modes, and nematophagous guilds across crop sequences for each SeasonYear. Phyla, trophic modes, and nematophagous guilds are shown if their centered log ratios (CLRs) differed significantly by crop sequence according to ANOVA or the Kruskal-Wallis test (P < 0.05 after FDR correction). SeasonYears with no significant discoveries are not displayed.
Phyla
	Spring 2015
ANOVA	Phylum	C1	C2	C3	C4	C5	Cc	Cn	Ca	S1	S2	S3	S4	S5	Ss	Sr	Sa	P-value
	Glomeromycota	1.03ab	1.20ab	1.73a	1.37a	1.41a	1.88a	1.22ab	1.37a	1.21ab	1.07ab	1.07ab	0.98ab	1.18ab	1.01ab	0.37b	1.14ab	0.03
	Midseason 2015
	Phylum	C1	C2	C3	C4	C5	Cc	Cn	Ca	S1	S2	S3	S4	S5	Ss	Sr	Sa	P-value
ANOVA	Basidiomycota	3.8cd	4.3abcd	4.4abcd	4.9abc	5.2ab	5.5a	5.4a	4.2bcd	4.8abcd	4.3abcd	4.5abcd	4.4abcd	4.3abcd	3.6d	4.0bcd	4.7abcd	0.0001
	Glomeromycota	2.5abcde	2.7abcd	2.8abc	3.0ab	3.3a	3.2a	2.6abcd	3.1a	2.1bcde	1.7e	1.9cde	1.9cde	1.6e	1.9cde	2.0cde	1.8de	1e-08
	Fall 2015
	Phylum	C1	C2	C3	C4	C5	Cc	Cn	Ca	S1	S2	S3	S4	S5	Ss	Sr	Sa	P-value
ANOVA	Entomophthoromycota	-2.21ab	-4.57ab	-4.87b	-2.00ab	-2.72ab	-4.85b	-4.91b	-4.32ab	-3.21ab	-0.33a	-2.53ab	-2.98ab	-3.91ab	-3.76ab	-4.53ab	-0.59ab	0.02
	Glomeromycota	2.61a	2.39a	2.67a	1.78ab	2.27a	2.37a	1.96ab	1.64ab	1.72ab	0.46b	1.62ab	1.74ab	1.30ab	1.13ab	1.83ab	1.59ab	0.02
	Mucoromycota	-2.7239b	-2.4730b	0.3893ab	-0.0065ab	-1.3843ab	0.4614ab	1.5447a	0.6072ab	-0.7971ab	-1.3915ab	-0.0934ab	-0.5307ab	-0.5126ab	-1.3470ab	-0.6586ab	-1.0505ab	0.04
Kruskal	Neocallimastigomycota	1.47a	0.24ab	-0.60abc	1.36a	1.41a	1.14a	-1.67abc	1.16a	-3.11bc	-3.49c	-1.85abc	-0.92abc	-0.83abc	-2.57bc	-3.53c	-3.11bc	0.02
	Spring 2016
ANOVA	Phylum	C1	C2	C3	C4	C5	Cc	Cn	Ca	S1	S2	S3	S4	S5	Ss	Sr	Sa	P-value
	Glomeromycota	0.89d	1.69abcd	2.04abc	2.10abc	1.91abc	2.33a	1.58abcd	1.67abcd	2.13ab	1.38abcd	1.46abcd	1.28bcd	1.12cd	1.30bcd	1.19bcd	1.83abcd	0.0006
Trophic Modes
	Midseason 2015
	Trophic Mode	C1	C2	C3	C4	C5	Cc	Cn	Ca	S1	S2	S3	S4	S5	Ss	Sr	Sa	P-value
ANOVA	Pathotroph.Saprotroph	1.03abc	0.82bcd	0.84bcd	0.33ef	0.2f	0.82bcd	0.94abc	0.44def	0.81bcd	0.67cde	0.77bcde	0.93abc	1.18ab	1.36a	1.07abc	0.45def	3e-05
	Pathotroph.Saprotroph.Symbiotroph	0.82ab	0.78ab	0.85ab	1.32a	1.07ab	1.24a	1.29a	0.63ab	1.2a	0.96ab	0.8ab	0.61ab	0.83ab	0.16b	0.2b	0.98ab	0.02
	Saprotroph.Symbiotroph	-1.98d	-1.07abcd	-0.44abc	0.05a	-0.37ab	-0.66abcd	-1.41abcd	-1.05abcd	-1.01abcd	-1.59bcd	-1.37abcd	-1.63bcd	-1.13abcd	-1.92cd	-2.11d	-0.73abcd	0.01
	Symbiotroph	0.58ab	0.47ab	0.74ab	0.68ab	0.59ab	0.91ab	0.7ab	1.15a	0.32ab	-0.1ab	0.04ab	0.29ab	-0.31b	-0.09ab	0.45ab	0.05ab	0.03
	Spring 2016
	Trophic Mode	C1	C2	C3	C4	C5	Cc	Cn	Ca	S1	S2	S3	S4	S5	Ss	Sr	Sa	P-value
	Pathotroph	1.08ab	0.49abcd	-0.16d	-0.04cd	0.14bcd	0.2bcd	-0.13d	0.56abcd	-0.03cd	0.56abcd	0.42abcd	0.81abcd	0.96abc	0.93abc	1.3a	0.46abcd	0.004
	Pathotroph.Saprotroph	1.01a	0.48a	0.62a	0.63a	0.94a	0.97a	1.26a	0.42a	0.73a	0.68a	0.35a	0.38a	0.48a	1.27a	1.07a	1a	0.01
	Saprotroph.Symbiotroph	-1.76bc	0.58a	0.5a	-0.03abc	0.37ab	-0.44abc	-1.12abc	-0.92abc	0.52a	-1.14abc	-0.78abc	-1.32abc	-0.85abc	-1.32abc	-1.95c	-0.27abc	0.01
	Symbiotroph	-0.47c	0.09abc	-0.34bc	1.14a	-0.21bc	0.76ab	-0.3bc	-0.35bc	-0.1bc	-0.17bc	-0.83c	-0.64c	-0.09bc	-0.64c	-0.72c	0.23abc	0.004
	Midseason 2016
	Trophic Mode	C1	C2	C3	C4	C5	Cc	Cn	Ca	S1	S2	S3	S4	S5	Ss	Sr	Sa	P-value
	Pathogen.Saprotroph.Symbiotroph	-4.75b	-3.31a	-3.35a	-3.71ab	-4.12ab	-3.39a	-3.47a	-3.58ab	-3.35a	-3.65ab	-3.07a	-4.15ab	-3.16a	-3.22a	-3.13a	-3.79ab	0.02
	Pathotroph	1.84ab	0.74de	0.47e	0.87cde	1.25abcde	1bcde	0.71de	1.24abcde	1.45abcd	1.33abcde	1.55abcd	1.68abc	1.57abcd	1.93a	2.02a	1.15abcde	0.003
	Saprotroph.Symbiotroph	-0.33abc	-0.31abc	1.4a	1.31a	-0.25abc	-0.67bc	-0.25abc	-0.15abc	0.9ab	-0.13abc	-0.97c	-0.74bc	-0.11abc	-1.2c	-0.92c	0.3abc	0.005
	Symbiotroph	0.9ab	0.78ab	0.98ab	0.73ab	1.02ab	1.65a	0.95ab	1.01ab	1.06ab	1.2ab	0.25b	1.01ab	0.44ab	0.13b	0.54ab	0.32b	0.05
	Fall 2016
	Trophic Mode	C1	C2	C3	C4	C5	Cc	Cn	Ca	S1	S2	S3	S4	S5	Ss	Sr	Sa	P-value
	Pathotroph	1.28a	1.21a	0.71a	1.19a	1.14a	0.9a	0.89a	1.3a	1.69a	1.84a	1.72a	1.63a	1.79a	1.79a	1.61a	1.3a	0.04
	Saprotroph.Symbiotroph	-0.61b	-1.08bc	1.13a	-0.63b	-0.46b	-0.6b	-0.63b	-0.48b	-0.51b	-0.55b	-1.19bc	-1.17bc	-0.95bc	-2.32c	-1.44bc	-0.78bc	0.03
Nematophagous Guilds
	Spring 2015
	Nematophagous Guild	C1	C2	C3	C4	C5	Cc	Cn	Ca	S1	S2	S3	S4	S5	Ss	Sr	Sa	P-value
ANOVA	Nematode-trapping Fungi	4.49ab	2.8abc	2.82abc	2.42bcd	1.4cd	3.51abc	0.39d	3.02abc	3.28abc	3.84ab	2.63abc	4.17ab	3.36abc	4.71a	4.51ab	2.94abc	0.0003
	Endoparasites	1.28a	2.67a	-0.32a	1.59a	0.87a	-0.93a	1.9a	-0.16a	0.06a	-0.79a	-0.8a	1.4a	0.2a	0.93a	0.85a	-0.61a	0.034
	Spring 2016
ANOVA	Nematophagous Guild	C1	C2	C3	C4	C5	Cc	Cn	Ca	S1	S2	S3	S4	S5	Ss	Sr	Sa	P-value
	Nematode-trapping Fungi	3.09abc	2.79abcd	2.39abcde	1.38cde	2.57abcde	1.05de	0.85e	2.93abc	2.29bcde	2.14bcde	3.1abc	2.93abc	2.76abcd	4.15a	3.23ab	2.65abcde	0.003
	Midseason 2016
	Nematophagous Guild	C1	C2	C3	C4	C5	Cc	Cn	Ca	S1	S2	S3	S4	S5	Ss	Sr	Sa	P-value
ANOVA	Nematode-trapping Fungi	3.35ab	3.21ab	2.89abc	2.35abc	2.64abc	0.05d	1.14cd	2.94abc	2.49abc	2.93abc	2.76abc	2.69abc	2.39abc	3.91ab	4.01a	1.97bcd	0.001
