## Supplemental Table 15 for "Fungal Communities in Soybean Cyst Nematode-Infested Soil under Long Term Corn and Soybean Monoculture and Crop Rotation"

### Sheet: Sheet1
Species-level Differential Abundance by Season
P-values are FDR-corrected. ANOVA test results display centered log ratios (CLRs). Kruskal-Wallis test results display ranks. Letters denote significance categories assigned by Tukey's HSD test.
	2015 Soybean
	Taxon	Spring	Mid	Fall	P
ANOVA	Botryosphaeria_sp	-1.02b	-1.06b	-0.86a	0.04
	Lasiodiplodia_sp	2.6b	3.5a	3.0ab	0.03
	Cladosporium_chasmanthicola	7.6a	5.6c	6.3b	3e-15
	Toxicocladosporium_ficiniae	-1.02b	-1.06b	-0.88a	0.03
	Didymella_americana	4.5c	5.4b	6.1a	5e-05
	Didymellaceae_sp	2.3b	4.5a	4.8a	0.02
	Phaeosphaeriopsis_sp	2.39a	0.97b	0.37b	0.02
	Alternaria_infectoria	2.20a	-0.52c	0.48b	7e-08
	Pleosporales_sp	5.5a	4.7b	4.3b	0.005
	Aspergillus_sp	0.59b	1.57a	0.12b	0.004
	Penicillium_sp	3.8b	4.7a	4.5a	0.005
	Sagenomella_oligospora	3.4b	4.1a	3.2b	0.04
	Talaromyces_sp	0.84b	2.47a	1.85a	0.007
	Erysiphaceae_sp	-0.15b	1.19a	0.24b	0.02
	Articulospora_sp	2.30a	0.51b	-0.10b	0.0002
	Tetracladium_sp	6.7a	6.5a	6.0b	0.001
	Chalara_sp	0.86b	2.35a	1.36b	0.01
	Pseudogymnoascus_pannorum	4.2b	4.7a	4.7a	0.04
	Orbiliales_sp	2.6b	3.8a	3.7a	0.01
	Genea_fragrans	-1.02b	-1.06b	-0.88a	0.03
	Genea_thaxteri	-1.02b	-1.06b	-0.79a	0.01
	Pseudombrophila_hepatica	6.9a	6.9a	6.4b	0.04
	Pseudoplectania_nigrella	-1.02b	-1.06b	-0.86a	0.04
	Pezizales_sp	5.1b	5.8a	5.6a	0.01
	Saccharomycetales_sp	1.9b	4.2a	2.4b	5e-06
	Chloridium_sp	1.3b	3.2a	2.8a	0.01
	Coniochaetales_sp	1.7b	3.3a	3.1a	9e-05
	Plectosphaerella_sp	0.031b	-0.548b	5.912a	5e-19
	Hydropisphaera_sp	3.7a	1.3b	2.1b	0.02
	Trichoderma_sp	3.4b	4.2a	3.5b	0.04
	Humicola_fuscoatra	4.9b	5.4a	5.6a	0.001
	Staphylotrichum_sp	3.6b	4.9a	4.8a	2e-11
	Xylariaceae_sp	-1.02b	-1.06b	-0.85a	0.05
	Ascomycota_sp	7.6a	7.6a	7.2b	0.03
	Entoloma_sp	0.19b	2.49a	0.37b	3e-05
	Auriculariales_sp	0.68b	1.62ab	2.86a	0.02
	Filobasidium_magnum	1.947a	-0.074c	0.803b	0.001
	Hannaella_coprosmae	0.927b	-0.067c	3.161a	5e-10
	Hannaella_luteola	1.46b	0.32c	3.47a	7e-09
	Bulleromyces_sp	2.7a	1.8b	3.2a	0.01
	Pseudozyma_prolifica	2.6b	3.8a	3.4a	0.007
	Synchytrium_aecidioides	3.809a	0.042b	-0.382b	4e-15
	Synchytrium_aureum	3.33a	0.91b	0.19b	5e-07
	Chytridiomycota_sp	6.5a	6.2a	5.7b	4e-05
	Glomus_sp	0.81b	2.77a	1.40b	0.0003
	Rhizophagus_irregularis	-0.13b	2.09a	-0.13b	3e-06
	Septoglomus_viscosum	0.14b	1.87a	-0.25b	5e-07
	Glomeraceae_sp	2.4b	3.7a	3.3a	0.004
	GS24_sp	-0.13b	1.39a	0.31b	0.01
	Paraglomerales_sp	1.7c	3.6a	2.5b	7e-05
	Glomeromycota_sp	3.3b	4.5a	3.8ab	0.05
	Ramicandelaber_taiwanensis	0.76b	1.78a	0.30b	0.02
	Mortierella_hyalina	6.2a	6.1a	5.4b	0.02
	Neocallimastigomycota_sp	0.20b	1.51a	0.97ab	0.04
	Rozellomycota_sp	3.9c	4.5b	5.4a	0.0003
Kruskal	Cladosporium_sp	80a	29b	36b	2e-12
	Cladosporiaceae_sp	63a	29b	53a	9e-05
	Ramularia_sp	44b	37b	64a	0.004
	Epicoccum_nigrum	70a	23c	52b	3e-09
	Phoma_sp	80a	30b	36b	7e-12
	Leptosphaeria_sclerotioides	60a	36b	49ab	0.03
	Leptosphaeria_sp	59a	36b	51a	0.04
	Melanommataceae_sp	54a	58a	34b	0.01
	Periconia_sp	49b	35c	62a	0.006
	Neosetophoma_samararum	65a	38b	42b	0.003
	Neosetophoma_sp	62a	58a	26b	5e-06
	Parastagonospora_avenae	67a	34b	44b	0.0002
	Parastagonospora_nodorum	67a	27c	51b	4e-06
	Phaeosphaeria_herpotrichoides	77a	28c	41b	3e-10
	Phaeosphaeriaceae_sp	69a	32c	45b	2e-05
	Alternaria_alternata	71a	19c	56b	3e-11
	Exserohilum_turcicum	42b	37b	67a	0.0006
	Latorua_caligans	42b	38b	66a	0.002
	Pseudorobillarda_sojae	31b	39b	76a	5e-09
	Aspergillus_conicus	43b	40b	63a	0.01
	Penicillium_chrysogenum	62a	37b	47b	0.01
	Onygenales_sp	38b	64a	44b	0.007
	Cadophora_gregata	44b	38b	63a	0.01
	Helotiales_sp	60a	37b	48ab	0.04
	Pseudogymnoascus_sp	34b	58a	53a	0.01
	Leotiomycetes_sp	62a	35c	48b	0.007
	Arthrobotrys_superba	69a	36b	41b	5e-05
	Orbilia_auricolor	60a	49ab	37b	0.04
	Hyphopichia_burtonii	45b	39b	61a	0.04
	Candida_haemulonis	34b	46b	65a	0.0009
	Dictyosporella_thailandensis	16b	68a	61a	2e-12
	Chaetosphaeria_sp	35b	59a	52a	0.02
	Colletotrichum_gloeosporioides	38b	38b	69a	7e-05
	Plectosphaerella_cucumerina	39b	36b	70a	1e-05
	Clonostachys_sp	31c	47b	67a	5e-05
	Metacordyceps_chlamydosporia	35b	56a	54a	0.03
	Metarhizium_rileyi	42b	38b	66a	0.002
	Dactylonectria_macrodidyma	36b	61a	49ab	0.02
	Fusarium_oxysporum	30c	48b	67a	3e-05
	Fusarium_solani	29c	52b	65a	2e-05
	Neonectria_sp	53a	58a	34b	0.02
	Thelonectria_olida	36b	48ab	61a	0.01
	Nectriaceae_sp	26c	53b	66a	3e-06
	Cephalotrichum_nanum	16c	71a	58b	8e-13
	Myrmecridium_phragmitis	61a	47ab	37b	0.03
	Lasiosphaeriaceae_sp	47ab	60a	38b	0.05
	Cortinarius_viridipes	38b	47ab	60a	0.05
	Hygrophorus_sp	43b	37b	65a	0.003
	Hohenbuehelia_sp	55a	32b	58a	0.005
	Sistotrema_sp	63a	36b	47b	0.008
	Symmetrospora_sp	63a	26b	57a	3e-06
	Erythrobasidium_sp	45b	38b	63a	0.02
	Mrakia_aquatica	61a	36b	49ab	0.02
	Filobasidium_oeirense	55a	35b	55a	0.04
	Dioszegia_hungarica	56a	34b	56a	0.01
	Hannaella_oryzae	45b	33c	67a	9e-05
	Hannaella_sp	42b	38b	66a	0.002
	Vishniacozyma_globispora	70a	32b	43b	4e-06
	Vishniacozyma_sp	75a	24c	46b	2e-10
	Vishniacozyma_tephrensis	72a	33b	41b	1e-06
	Vishniacozyma_victoriae	77a	27c	41b	1e-10
	Papiliotrema_flavescens	62a	33b	50a	0.003
	Catenariaceae_sp	46b	62a	38b	0.02
	Lobulomyces_sp	28b	54a	64a	2e-05
	Claroideoglomus_claroideum	33b	54a	58a	0.007
	Glomus_indicum	36b	60a	50a	0.02
	Mortierella_gamsii	63a	51a	32b	0.0007
	Mortierella_sp	50a	62a	33b	0.003
	Mortierellomycota_sp	32b	61a	52a	0.002
	Neocallimastigales_sp	36b	57a	53a	0.04
	2016 Soybean
	Taxon	Spring	Mid	Fall	P
ANOVA	Didymella_americana	4.6b	5.0a	5.3a	0.01
	Epicoccum_nigrum	2.231b	-0.078c	4.246a	1e-16
	Neosetophoma_sp	3.2a	3.5a	1.5b	2e-06
	Phaeosphaeria_herpotrichoides	4.37a	0.14b	3.87a	4e-11
	Alternaria_alternata	5.7a	4.8b	6.1a	0.001
	Pseudorobillarda_sojae	1.18b	0.87b	3.94a	3e-05
	Dendryphion_nanum	3.2b	4.0a	3.4b	0.004
	Cadophora_gregata	3.1b	2.7b	5.5a	3e-06
	Morchella_sp	-0.80a	-0.94b	-0.96b	0.05
	Pseudombrophila_hepatica	6.3b	7.0a	6.5b	0.01
	Pyronemataceae_sp	3.9b	4.6a	3.8b	0.05
	Sarcoscyphaceae_sp	0.652ab	1.299a	-0.021b	0.03
	Saccharomycetales_sp	1.8b	3.1a	2.7a	0.02
	Chloridium_sp	2.3b	3.2a	3.8a	0.01
	Plectosphaerella_cucumerina	0.098b	-0.248b	1.811a	4e-05
	Metacordyceps_chlamydosporia	1.9b	3.3a	2.2b	0.03
	Fusarium_sp	5.3a	5.6a	4.8b	0.02
	Humicola_fuscoatra	4.7b	5.4a	5.1a	0.008
	Humicola_grisea	4.8b	5.3a	5.1ab	0.05
	Podospora_sp	4.4a	4.9a	3.6b	0.005
	Lasiosphaeriaceae_sp	6.8b	7.1a	6.4c	0.0007
	Staphylotrichum_sp	3.6b	4.1a	4.0a	0.04
	Hygrophoraceae_sp	2.9b	3.6a	3.4a	0.0005
	Bensingtonia_naganoensis	-0.81a	-0.94b	-0.96b	0.04
	Solicoccozyma_aeria	5.0b	5.5a	5.4a	0.01
	Vishniacozyma_tephrensis	-0.61a	-0.87b	-0.96b	0.04
	Vishniacozyma_victoriae	1.25a	-0.45b	-0.11b	0.0003
	Pseudozyma_prolifica	3.4a	3.7a	2.8b	0.001
	Chytridiomycetes_sp	2.6b	4.1a	3.0b	0.0004
	Chytridiomycota_sp	5.9b	6.5a	6.2b	0.02
	Monoblepharis_sp	2.9c	3.5b	4.0a	0.0001
	Mortierella_gamsii	4.7b	5.2a	4.6b	0.01
	Mortierella_hyalina	5.4b	6.0a	5.3b	0.002
	Mortierella_sp	7.6c	8.5a	7.9b	5e-09
	Rozellomycota_sp	4.9b	4.8b	5.6a	0.0003
Kruskal	Cladosporium_sp	68a	46b	31c	3e-05
	Cladosporiaceae_sp	39b	32b	75a	3e-08
	Ramularia_sp	41b	35b	69a	8e-05
	Aureobasidium_pullulans	62a	38b	45b	0.03
	Ascochyta_hordei	57a	33b	56a	0.01
	Phoma_sp	69a	34b	43b	4e-05
	Pseudopithomyces_sp	31b	40b	74a	6e-08
	Periconia_sp	50a	35b	60a	0.03
	Neosetophoma_samararum	64a	45b	36b	0.005
	Parastagonospora_avenae	65a	44b	36b	0.002
	Parastagonospora_nodorum	53a	29b	64a	8e-05
	Helicosporium_sp	48ab	36b	61a	0.04
	Penicillium_olsonii	53a	59a	34b	0.01
	Erysiphaceae_sp	27b	64a	55a	1e-05
	Lachnum_sp	63a	43b	40b	0.03
	Plectosphaerella_sp	40b	38b	67a	0.0008
	Metarhizium_rileyi	47b	32c	67a	0.0001
	Haptocillium_balanoides	63a	43b	40b	0.03
	Myrmecridium_phragmitis	62a	50a	34b	0.008
	Ophiostomataceae_sp	39b	30b	76a	4e-09
	Phomatospora_biseriata	69a	40b	36b	8e-05
	Microdochium_bolleyi	64a	43b	39b	0.01
	Termitomyces_clypeatus	51a	59a	35b	0.04
	Exidiaceae_sp	62a	34c	49b	0.007
	Ganoderma_applanatum	32b	58a	56a	0.006
	Sebacinales_sp	48b	35c	62a	0.01
	Cystobasidiaceae_sp	63a	41b	42b	0.03
	Symmetrospora_sp	44b	29c	72a	2e-07
	Symmetrospora_symmetrica	45b	28c	73a	7e-08
	Tilletiopsis_sp	49b	32c	64a	0.002
	Pucciniomycetes_sp	64a	44b	38b	0.01
	Dioszegia_zsoltii	52a	34b	60a	0.01
	Hannaella_coprosmae	50b	22c	74a	1e-10
	Hannaella_luteola	48b	29c	69a	4e-06
	Hannaella_oryzae	53b	21c	71a	1e-09
	Hannaella_sp	47b	30c	68a	3e-05
	Vishniacozyma_sp	64a	37b	45b	0.01
	Bulleromyces_sp	54a	28b	64a	3e-05
	Tritirachium_oryzae	42b	31b	72a	2e-06
	Ustilago_bullata	50a	62a	34b	0.007
	Rhizophydium_sp	55a	56a	34b	0.02
	Acaulospora_sp	38b	64a	44b	0.01
	2015 Corn
	Taxon	Spring	Mid	Fall	P
ANOVA	Didymella_americana	4.5c	5.1b	5.7a	0.002
	Epicoccum_nigrum	6.3a	4.5c	5.2b	5e-07
	Neosetophoma_samararum	2.87a	0.29b	-0.20b	4e-09
	Parastagonospora_nodorum	4.314a	-0.035c	2.616b	1e-11
	Alternaria_infectoria	2.94a	-0.40c	0.67b	9e-09
	Drechslera_sp	1.1b	2.6a	3.4a	0.01
	Astrosphaeriella_trochus	2.2ab	3.3a	1.2b	0.02
	Pleosporales_sp	5.9a	5.4b	4.9c	0.0002
	Cyphellophora_sp	3.1a	2.5a	1.1b	0.03
	Byssochlamys_lagunculariae	1.76a	2.51a	0.72b	0.003
	Talaromyces_sp	1.6b	2.9a	2.4a	0.02
	Articulospora_sp	3.4a	1.9b	1.1b	0.002
	Orbiliales_sp	2.2b	3.5a	3.5a	0.01
	Dictyosporella_thailandensis	-0.65b	4.16a	4.02a	2e-25
	Clonostachys_sp	2.5b	3.0b	5.0a	0.03
	Sarocladium_sp	0.32b	-0.16b	2.16a	3e-06
	Cephalotrichum_nanum	-0.12b	5.49a	5.51a	6e-30
	Myrmecridium_phragmitis	3.25a	2.01b	0.78c	0.002
	Humicola_fuscoatra	4.8b	4.9b	5.8a	4e-05
	Apodus_sp	5.7a	4.9ab	4.3b	0.04
	Staphylotrichum_sp	3.7b	4.8a	5.1a	2e-11
	Ascomycota_sp	7.7a	7.7a	7.2b	0.01
	Occultifur_sp	1.163a	0.067b	-0.410b	0.004
	Sporobolomyces_sp	0.34b	1.28a	-0.15b	0.03
	Filobasidium_floriforme	1.23a	-0.21b	-0.13b	0.01
	Dioszegia_hungarica	0.64a	-0.37b	-0.27b	0.02
	Hannaella_luteola	2.0b	1.8b	3.4a	0.006
	Vishniacozyma_globispora	2.47a	-0.19b	-0.32b	2e-13
	Papiliotrema_flavescens	0.96a	-0.45b	0.14b	0.008
	Bulleromyces_sp	3.2a	1.8b	2.7a	0.02
	Basidiomycota_sp	6.1b	6.8a	6.5a	0.0006
	Pseudozyma_prolifica	2.2b	3.8a	3.9a	2e-06
	Chytridiomycetes_sp	4.5a	4.1a	3.1b	0.003
	Synchytrium_aecidioides	3.24a	0.43b	-0.40b	2e-11
	Synchytrium_aureum	3.17a	0.89b	0.53b	2e-05
	Chytridiomycota_sp	6.6a	6.5a	6.2b	0.03
	Diversispora_sp	0.20b	2.92a	0.95b	9e-07
	Claroideoglomeraceae_sp	0.48b	2.61a	1.80a	0.0004
	Glomus_aggregatum	-0.33b	1.41a	0.17b	0.0006
	Septoglomus_viscosum	0.52b	2.07a	0.39b	0.001
	Glomeraceae_sp	2.9c	5.3a	4.3b	1e-09
	GS24_sp	1.0b	3.2a	1.9b	0.001
	Paraglomerales_sp	2.9c	5.3a	4.0b	4e-10
	Glomeromycota_sp	3.5c	5.1a	4.5b	1e-07
	Mortierella_sarnyensis	6.7a	6.7a	5.9b	0.05
	Neocallimastigomycota_sp	0.23c	2.22b	4.49a	6e-10
	Rozellomycota_sp	3.9c	4.5b	5.4a	1e-05
Kruskal	Cladosporium_chasmanthicola	78a	25c	42b	9e-12
	Cladosporium_sp	79a	30b	36b	2e-11
	Cladosporiaceae_sp	63a	25b	58a	6e-07
	Septoria_sp	60a	36b	49ab	0.03
	Kabatiella_zeae	41b	36b	68a	9e-05
	Pyrenochaetopsis_leptospora	46b	38b	61a	0.04
	Epicoccum_sorghinum	34b	47b	64a	0.002
	Phoma_sp	80a	29b	37b	9e-12
	Paraphaeosphaeria_michotii	61a	38b	47ab	0.04
	Pseudopithomyces_chartarum	61a	35b	49ab	0.01
	Leptosphaeria_sp	62a	37b	46b	0.02
	Periconia_macrospinosa	43b	64a	38b	0.005
	Neosetophoma_sp	66a	50b	30c	5e-05
	Parastagonospora_avenae	77a	30b	38b	2e-10
	Phaeosphaeria_herpotrichoides	76a	24c	46b	1e-10
	Phaeosphaeriaceae_sp	71a	26c	48b	4e-08
	Alternaria_alternata	78a	25c	43b	1e-11
	Curvularia_lunata	32c	50b	63a	0.001
	Exserohilum_turcicum	36b	37b	73a	4e-07
	Penicillium_meloforme	35b	56a	54a	0.05
	Tetracladium_sp	65a	46b	34b	0.0007
	Pseudogymnoascus_sp	30b	59a	56a	0.0006
	Leotiomycetes_sp	47b	35b	64a	0.002
	Arthrobotrys_musiformis	40b	35b	71a	6e-06
	Candida_haemulonis	25c	53b	68a	1e-07
	Branch06_sp	32b	57a	56a	0.003
	Chloridium_sp	31b	61a	54a	0.0006
	Colletotrichum_graminicola	35b	39b	71a	7e-06
	Hydropisphaera_sp	62a	31b	52a	0.0008
	Fusarium_oxysporum	35b	42b	68a	7e-05
	Fusarium_sp	43b	37b	66a	0.001
	Nectriaceae_sp	34b	42b	70a	1e-05
	Lasiosphaeriaceae_sp	51a	60a	35b	0.02
	Sordariales_sp	59a	51a	36b	0.04
	Psathyrella_abieticola	43b	39b	63a	0.02
	Sistotrema_sp	61a	33b	52a	0.004
	Kurtzmanomyces_sp	66a	42b	38b	0.001
	Symmetrospora_sp	64a	24b	57a	3e-07
	Symmetrospora_symmetrica	60a	28b	58a	5e-05
	Rhodotorula_sp	61a	35b	50a	0.02
	Mrakia_aquatica	62a	39b	45b	0.03
	Filobasidium_oeirense	62a	38b	45b	0.02
	Hannaella_coprosmae	66a	30c	49b	5e-05
	Hannaella_oryzae	59a	29b	57a	0.0002
	Hannaella_sp	30c	45b	71a	5e-07
	Vishniacozyma_dimennae	61a	39b	46b	0.04
	Vishniacozyma_sp	79a	25c	41b	3e-12
	Vishniacozyma_tephrensis	73a	30c	42b	8e-08
	Vishniacozyma_victoriae	79a	28c	38b	1e-11
	Tritirachium_oryzae	42b	40b	63a	0.02
	Clydaea_sp	45b	39b	62a	0.04
	Lobulomyces_sp	28b	55a	63a	2e-05
	Acaulospora_sp	31c	66a	48b	0.0001
	Claroideoglomus_claroideum	20b	60a	65a	1e-09
	Claroideoglomus_etunicatum	27b	57a	61a	2e-05
	Claroideoglomus_sp	29b	62a	55a	8e-05
	Glomus_indicum	28c	69a	48b	1e-06
	Glomus_sp	23c	70a	53b	4e-09
	Paraglomus_brasilianum	30b	61a	55a	0.0002
	Paraglomus_sp	35b	57a	54a	0.04
	Mortierella_gamsii	59a	57a	29b	0.0001
	Mortierella_hyalina	59a	53a	33b	0.009
	Mortierellomycota_sp	37b	60a	49ab	0.04
	2016 Corn
	Taxon	Spring	Mid	Fall	P
ANOVA	GS16_sp	-0.24a	-0.82b	-0.85b	0.02
	Botryosphaeria_sp	-0.85a	-0.94ab	-0.99b	0.03
	Dothiorella_sp	-0.83a	-0.97b	-1.04b	0.001
	Neofusicoccum_sp	-0.78a	-0.97b	-1.04b	0.02
	Phaeobotryon_negundinis	-0.83a	-0.97b	-1.04b	0.0003
	Sphaeropsis_sapinea	-0.81a	-0.97b	-1.04b	0.002
	Cladosporium_chasmanthicola	6.1a	5.5b	6.1a	0.002
	Ramularia_plurivora	-0.85a	-0.94b	-1.04c	0.0001
	Devriesia_pseudoamericana	-0.81a	-0.97b	-1.04b	0.001
	Dothidea_sp	-0.78a	-0.97b	-1.04b	0.0004
	Dictyosporium_sp	-0.81a	-0.97b	-1.04b	0.004
	Pseudocoleophoma_calamagrostidis	-0.75a	-0.97b	-1.04b	0.006
	Didymella_americana	4.6b	5.1a	5.1a	0.02
	Pseudopithomyces_sp	0.015b	0.710b	2.405a	2e-06
	Plenodomus_sp	-0.87a	-0.90a	-1.04b	0.03
	Pleotrichocladium_opacum	3.0b	3.8a	3.2b	0.005
	Melanommataceae_sp	6.1b	6.9a	6.4ab	0.03
	Dematiopleospora_sp	-0.75a	-0.97ab	-1.04b	0.05
	Neosetophoma_sp	2.9a	3.4a	1.4b	7e-06
	Paraphoma_sp	-0.50a	-0.91b	-1.02b	0.01
	Phaeosphaeria_herpotrichoides	4.7a	0.4b	4.6a	4e-16
	Phaeosphaeria_typharum	-0.77a	-0.97b	-1.04b	0.008
	Setophoma_terrestris	5.0b	5.6a	5.8a	1e-05
	Alternaria_alternata	5.6b	5.0c	6.4a	4e-06
	Bipolaris_sp	-0.11b	0.34b	2.02a	1e-05
	Pyrenophora_tritici-repentis	-0.78a	-0.97b	-1.02b	0.05
	Pleosporaceae_sp	-0.1996b	-0.0066b	0.7299a	0.04
	Dendryphion_nanum	3.2b	4.0a	3.1b	0.0004
	Sarcinomyces_sp	-0.85a	-0.97b	-1.02b	0.001
	Exophiala_sp	5.1b	5.3b	6.2a	0.001
	Aspergillus_fischeri	2.0b	2.7a	2.4ab	0.02
	Penicillium_chrysogenum	-0.62a	-0.91b	-1.04b	0.02
	Penicillium_pimiteouiense	-0.78a	-0.90a	-1.04b	0.003
	Penicillium_yezoense	-0.80a	-0.97b	-1.04b	0.006
	Chrysosporium_articulatum	-0.87a	-0.89a	-1.04b	0.04
	Physciella_chloantha	-0.72a	-0.97b	-1.04b	0.008
	Candelaria_concolor	-0.75a	-0.97b	-1.04b	0.05
	Cladonia_cervicornis	-0.058a	-0.659b	-0.616b	0.03
	Lepraria_sp	-0.83a	-0.97b	-1.04b	0.0001
	Leprocaulon_sp	-0.85a	-0.97b	-1.04c	6e-05
	Lobaria_sp	-0.80a	-0.97b	-1.04b	0.008
	Sirenophila_eos	-0.85a	-0.94b	-1.02b	0.0007
	Articulospora_sp	2.9a	2.1ab	1.2b	0.02
	Lachnum_sp	-0.74a	-0.97b	-1.04b	0.006
	Phialocephala_humicola	0.98b	1.78a	2.00a	0.03
	Arthrobotrys_scaphoides	0.021b	0.647a	-0.155b	0.04
	Genea_fragrans	-0.85a	-0.97b	-1.04c	7e-06
	Pulvinula_sp	-0.70a	-0.97b	-0.97b	0.008
	Tarzetta_catinus	-0.83a	-0.97b	-1.04b	0.0003
	Tricharina_praecox	-0.85a	-0.97b	-0.99b	0.02
	Cookeinaeciosa_sp	-0.83a	-0.97b	-1.04b	0.0005
	Pithya_sp	-0.79a	-0.90ab	-1.04b	0.03
	Pseudoplectania_nigrella	-0.87a	-0.91a	-1.04b	0.02
	Meyerozyma_caribbica	-0.85a	-0.97b	-1.04c	7e-06
	Wickerhamomyces_anomalus	-0.76a	-0.97b	-1.04b	0.03
	Pichia_nakasei	-0.85a	-0.97b	-1.04c	8e-06
	Zygoascus_hellenicus	-0.80a	-0.97b	-1.04b	0.0007
	Trigonopsis_vinaria	-0.79a	-0.97b	-1.04b	0.006
	Colletotrichum_graminicola	-0.452b	-0.081b	2.834a	7e-17
	Gibellulopsis_sp	-0.83a	-0.97b	-1.04c	7e-06
	Plectosphaerella_cucumerina	-0.25a	-0.88b	-0.84b	0.05
	Verticillium_dahliae	-0.80a	-0.97b	-1.04b	0.006
	Gliomastix_sp	-0.83a	-0.97b	-1.04c	4e-06
	Metacordyceps_chlamydosporia	1.5b	3.1a	1.8b	0.004
	Clavicipitaceae_sp	-0.73a	-0.92b	-0.99b	0.01
	Trichoderma_koningiopsis	4b	5a	5a	0.0002
	Trichoderma_sp	2.4b	3.2a	3.2a	0.03
	Trichoderma_tomentosum	0.84b	1.98a	2.34a	0.008
	Trichoderma_virens	3.5b	4.6a	4.3a	5e-05
	Fusarium_oxysporum	6.1b	6.6a	6.2b	0.0005
	Fusarium_sp	4.8a	5.5a	3.5b	0.004
	Mariannaea_elegans	4.4b	4.9a	5.1a	0.002
	Nectria_sp	3.6b	4.4a	3.8b	0.02
	Hirsutella_satumaensis	-0.85a	-0.97b	-1.04c	6e-06
	Stachybotryaceae_sp	0.88b	1.73ab	2.74a	0.01
	Hypocreales_sp	2.3b	2.9a	2.9a	0.03
	Harzia_acremonioides	-0.85a	-0.90a	-1.04b	0.006
	Ceratocystis_sp	1.6b	3.2a	3.8a	0.01
	Thielaviopsis_basicola	-0.78a	-0.92ab	-1.04b	0.008
	Acaulium_sp	-0.68a	-0.97b	-0.94b	0.05
	Microascaceae_sp	-0.85a	-0.97b	-1.04c	3e-05
	Myrmecridium_phragmitis	2.53a	1.75ab	0.62b	0.01
	Dichotomopilus_sp	1.5b	2.2a	2.5a	0.005
	Humicola_fuscoatra	4.3b	5.6a	5.2a	6e-07
	Humicola_grisea	5.0b	5.7a	5.5a	0.01
	Apodus_sp	5.1a	5.0a	3.5b	0.006
	Podospora_sp	4.4ab	4.9a	4.1b	0.05
	Lasiosphaeriaceae_sp	6.8b	7.3a	6.5c	2e-05
	Staphylotrichum_sp	3.5b	4.3a	4.4a	4e-05
	Nigrospora_oryzae	2.6b	2.9b	3.6a	0.04
	Sordariomycetidae	-0.81a	-0.91ab	-1.04b	0.02
	Truncatella_angustata	-0.72a	-0.97b	-1.04b	0.02
	Diatrype_stigma	-0.85a	-0.97b	-0.99b	0.03
	Monosporascus_sp	-0.81a	-0.97b	-1.04b	0.001
	Biscogniauxia_atropunctata	-0.77a	-0.89ab	-1.04b	0.03
	Coniolariella_sp	-0.87a	-0.91a	-1.04b	0.03
	Daldinia_sp	-0.74a	-0.97b	-1.02b	0.02
	Rosellinia_abscondita	-0.56a	-0.97b	-1.04b	0.01
	Ascomycota_sp	7.3b	7.6a	7.2b	0.01
	Conocybe_utriformis	-0.78a	-0.97b	-1.04b	0.02
	Entoloma_sp	0.13b	1.63a	1.27a	0.0004
	Hygrophoraceae_sp	2.7b	3.4a	3.2a	0.0004
	Bovista_plumbea	-0.81a	-0.97b	-1.02b	0.008
	Bovista_tomentosa	-0.85a	-0.97b	-1.04c	5e-06
	Calvatia_craniiformis	-0.74a	-0.89ab	-1.04b	0.03
	Calvatia_pachydermica	-0.78a	-0.97b	-1.04b	0.02
	Hypsizygus_marmoreus	-0.83a	-0.97b	-1.04b	0.0006
	Lyophyllum_decastes	-0.83a	-0.97b	-1.04b	0.0005
	Coprinopsis_candidolanata	-0.47a	-0.97b	-0.84b	0.02
	Lacrymaria_sp	-0.80a	-0.97b	-1.04b	0.004
	Psathyrella_ammophila	-0.83a	-0.97b	-1.04b	0.001
	Schizophyllum_commune	-0.83a	-0.92ab	-1.02b	0.03
	Pholiota_squarrosa	-0.81a	-0.97b	-1.04b	0.002
	Exidia_glandulosa	-0.77a	-0.90ab	-1.04b	0.02
	Phylloporus_rhodoxanthus	-0.83a	-0.97b	-1.04b	0.0004
	Scleroderma_bovista	-0.87a	-0.91a	-1.04b	0.03
	Suillus_granulatus	-0.83a	-0.97b	-0.99b	0.02
	Craterellus_excelsus	-0.81a	-0.97b	-1.02b	0.008
	Burgoa_anomala	-0.83a	-0.97b	-1.02b	0.008
	Sistotrema_sp	4.11a	1.77b	0.53b	0.001
	Rhizoctonia_sp	-0.87a	-0.91a	-1.04b	0.03
	Laetisaria_arvalis	-0.77a	-0.97b	-1.04b	0.03
	Ramaricium_sp	-0.80a	-0.97b	-1.04b	0.01
	Xylodon_rimosissimus	-0.80a	-0.97b	-1.04b	0.008
	Irpex_lacteus	-0.54a	-0.85b	-0.97b	0.008
	Peniophora_incarnata	-0.83a	-0.97b	-1.04b	1e-05
	Lactarius_saponaceus	-0.81a	-0.94ab	-0.99b	0.05
	Lactifluus_foetens	-0.85a	-0.92ab	-1.02b	0.02
	Russulaceae_sp	-0.85a	-0.97b	-1.02b	0.0008
	Russulales_sp	-0.85a	-0.97b	-1.04c	4e-05
	Bensingtonia_naganoensis	-0.78a	-0.92b	-1.02b	0.01
	Cystobasidium_calyptogenae	-0.78a	-0.97b	-1.04b	0.01
	Cystobasidium_sp	-0.74a	-0.97b	-1.04b	0.01
	Geminibasidium_sp	-0.87a	-0.91a	-1.04b	0.03
	Malasseziales_sp	-0.87a	-0.91a	-1.04b	0.01
	Leucosporidium_escuderoi	-0.85a	-0.97b	-1.04c	3e-05
	Sporidiobolus_pararoseus	-0.068b	-0.030b	1.657a	1e-05
	Cystofilobasidium_macerans	-0.76a	-0.97b	-1.04b	0.004
	Cystofilobasidium_sp	-0.73a	-0.97b	-0.97b	0.03
	Udeniomyces_pyricola	-0.81a	-0.97b	-1.04b	0.0008
	Filobasidium_chernovii	-0.77a	-0.97b	-1.04b	0.0006
	Filobasidium_sp	-0.85a	-0.97b	-1.04c	2e-05
	Piskurozyma_cylindrica	-0.79a	-0.97b	-1.04b	0.01
	Solicoccozyma_aeria	5.2b	5.8a	5.6a	0.002
	Hannaella_luteola	1.1554b	0.0027c	2.8684a	2e-11
	Hannaella_sp	0.33b	-0.27c	1.94a	3e-09
	Bulleromyces_sp	1.04b	-0.54c	2.07a	2e-10
	Vanrija_humicola	-0.80a	-0.97b	-1.02b	0.02
	Basidiomycota_sp	6.1b	6.5a	6.2b	0.03
	Pseudozyma_prolifica	3.1ab	3.6a	2.7b	0.04
	Ustilago_serpens	-0.78a	-0.97b	-1.04b	0.02
	Allomyces_arbusculus	-0.77a	-0.97ab	-1.04b	0.05
	Chytridiomycetes_sp	2.9b	4.2a	3.7a	0.002
	Clydaea_sp	-0.77a	-0.97b	-0.99b	0.04
	Sonoraphlyctis_sp	-0.85a	-0.94b	-1.04c	0.0004
	Alphamyces_chaetifer	-0.57a	-0.80ab	-1.04b	0.05
	Protrudomyces_lateralis	-0.83a	-0.97b	-1.04b	0.0004
	Coralloidiomyces_digitatus	-0.83a	-0.97b	-0.99b	0.03
	Kochiomyces_sp	0.4b	2.2a	1.0b	0.008
	Chytridiomycota_sp	5.8b	6.8a	6.6a	3e-07
	Entorrhiza_sp	-0.77a	-0.97b	-1.04b	0.03
	Acaulospora_minuta	-0.87a	-0.88a	-1.04b	0.03
	Diversispora_sp	0.81b	2.27a	1.23b	0.003
	Glomus_indicum	0.17b	1.13a	0.92a	0.04
	Glomeraceae_sp	3.2b	4.0a	3.8ab	0.05
	GS24_sp	0.83b	2.19a	1.64a	0.007
	Paraglomerales_sp	3.1b	4.2a	3.8a	0.0007
	Ramicandelaber_brevisporus	-0.64a	-0.94b	-0.95b	0.05
	Monoblepharis_sp	2.6c	3.3b	4.2a	5e-11
	Monoblepharidaceae_sp	-0.83a	-0.97b	-0.99b	0.02
	Mortierella_chienii	-0.80a	-0.94b	-1.02b	0.02
	Mortierella_gamsii	4.2b	5.0a	3.9b	0.02
	Mortierella_hyalina	5.3ab	5.7a	5.1b	0.04
	Mortierella_sarnyensis	6.3b	7.5a	6.6b	8e-07
	GS22_sp	-0.81a	-0.97b	-0.99b	0.05
	Gongronella_butleri	-0.83a	-0.92ab	-1.02b	0.03
	Neocallimastigomycota_sp	1.3b	1.5b	3.0a	0.005
	GS08_sp	-0.76a	-0.97b	-1.04b	0.03
	Rozellomycota_sp	4.7b	4.8b	5.5a	0.005
	Fungi_sp	8.3b	8.5a	8.3b	0.02
	Zoopagomycota_sp	1.4b	2.3a	2.6a	0.0002
	Syncephalis_plumigaleata	-0.83a	-0.97b	-1.04b	0.001
	Syncephalis_sp	0.85b	1.11b	2.27a	0.002
Kruskal	Aphelidiomycota_sp	61a	45b	40b	0.03
	Leptodiscella_sp	61a	45b	39b	0.02
	Cladosporium_sp	67a	26c	53b	6e-07
	Cladosporiaceae_sp	42b	27c	77a	1e-10
	Mycosphaerella_nawae	62a	45b	39b	0.02
	Scleroramularia_abundans	62a	48b	35c	0.004
	Scleroramularia_henanensis	62a	46b	37b	0.008
	Septoria_arundinacea	60a	55a	31b	0.0007
	Kabatiella_zeae	43b	30c	73a	2e-07
	Murispora_galii	66a	46b	33c	0.0002
	Cucurbitariaceae_sp	62a	46b	37b	0.008
	Dictyosporium_elegans	61a	47ab	37b	0.02
	Ascochyta_hordei	47b	31c	67a	3e-05
	Epicoccum_nigrum	45b	24c	76a	4e-11
	Epicoccum_sorghinum	33b	43b	70a	7e-06
	Phoma_sp	73a	35b	37b	3e-07
	Didymellaceae_sp	59a	51a	35b	0.01
	Clohesyomyces_aquaticus	62a	46b	37b	0.008
	Massaria_gigantispora	61a	48ab	37b	0.01
	Stagonospora_bicolor	61a	47ab	38b	0.02
	Neosetophoma_samararum	71a	43b	32c	2e-06
	Parastagonospora_avenae	74a	38b	34b	2e-07
	Parastagonospora_nodorum	53b	24c	69a	4e-08
	Phaeosphaeriaceae_sp	57a	32b	57a	0.002
	Alternaria_infectoria	66a	32c	47b	0.0001
	Bipolaris_papendorfii	35b	58a	52a	0.01
	Exserohilum_rostratum	62a	45b	39b	0.02
	Exserohilum_turcicum	43b	30c	73a	2e-07
	Pithomyces_sacchari	61a	45b	39b	0.02
	Pseudorobillarda_sp	62a	46b	37b	0.008
	Aspergillus_halophilicus	60a	44b	41b	0.04
	Aspergillus_neoniveus	61a	48ab	37b	0.01
	Aspergillus_versicolor	62a	46b	38b	0.01
	Penicillium_olsonii	60a	53a	32b	0.002
	Talaromyces_luteus	61a	45b	39b	0.02
	Coccocarpia_erythroxyli	60a	46ab	39b	0.04
	Sticta_fuliginosa	60a	46ab	39b	0.04
	Peltigera_polydactylon	62a	46b	37b	0.008
	Glarea_sp	61a	45b	39b	0.02
	Varicosporium_sp	60a	45b	40b	0.05
	Calycellina_populina	61a	45b	39b	0.02
	Dactylella_intermedia	62a	46b	37b	0.007
	Monacrosporium_doedycoides	63a	46b	36b	0.005
	Ascobolus_sp	62a	48b	35c	0.004
	Mitrophora_semilibera	61a	46b	39b	0.02
	Tuberaceae_sp	61a	45b	39b	0.02
	Kodamaea_ohmeri	40b	61a	45b	0.03
	Lachancea_thermotolerans	61a	47ab	37b	0.01
	Saccharomyces_sp	60a	44b	41b	0.05
	Candida_blankii	61a	45b	39b	0.02
	Chloridium_sp	30b	56a	60a	0.0003
	Phaeocytostroma_ambiguum	61a	47ab	38b	0.02
	Hydropisphaera_sp	56a	36b	54a	0.02
	Hypocrella_discoidea	61a	48ab	36b	0.009
	Simplicillium_lamellicola	63a	46b	36b	0.005
	Acremonium_sclerotigenum	51a	59a	36b	0.02
	Sarocladium_sp	46b	28c	71a	3e-07
	Bisifusarium_dimerum	63a	47b	35b	0.003
	Corallomycetella_sp	65a	39b	41b	0.002
	Nectria_laetidisca	61a	47ab	37b	0.01
	Haptocillium_sinense	62a	48b	35c	0.004
	Gaeumannomyces_radicicola	49ab	37b	60a	0.02
	Cephalotrichiella_penicillata	62a	45b	38b	0.02
	Cornuvesica_falcata	61a	48ab	36b	0.009
	Thielavia_terrestris	60a	47ab	38b	0.02
	Trichocladium_asperum	60a	45b	40b	0.04
	Cladorrhinum_sp	46b	66a	33c	0.0003
	Biscogniauxia_mediterranea	62a	45b	39b	0.01
	Hypoxylon_submonticulosum	62a	49b	34c	0.003
	Xylariaceae_sp	63a	47b	36b	0.004
	Xylaria_polymorpha	62a	46b	37b	0.008
	Taphrina_sp	46b	33c	67a	0.0001
	Chlorophyllum_agaricoides	61a	45b	39b	0.02
	Coprinus_comatus	62a	46b	37b	0.008
	Limacella_sp	61a	50a	34b	0.004
	Conocybe_ambigua	62a	48b	35c	0.004
	Conocybe_apala	55a	57a	33b	0.005
	Entoloma_abortivum	62a	46b	37b	0.007
	Entoloma_percoelestinum	63a	47b	36b	0.004
	Inocybe_malenconii	62a	46b	37b	0.007
	Gymnopus_sp	60a	47ab	38b	0.02
	Pluteus_podospileus	61a	45b	39b	0.02
	Psathyrella_corrugis	63a	43b	39b	0.008
	Typhula_variabilis	62a	46b	37b	0.008
	Heteroacanthella_sp	63a	47b	36b	0.004
	Exidiaceae_sp	65a	46b	34c	0.0005
	Austroboletus_sp	62a	46b	37b	0.008
	Tylopilus_felleus	61a	45b	39b	0.02
	Boletinellus_merulioides	62a	46b	37b	0.008
	Coniophora_sp	62a	46b	37b	0.008
	Melanogaster_sp	61a	45b	39b	0.02
	Clavulina_sp	62a	46b	37b	0.008
	Clavulina_subrugosa	60a	47ab	38b	0.02
	Clavulinaceae_sp	61a	50a	34b	0.004
	Corticiaceae_sp	67a	44b	34b	0.0001
	Corticiales_sp	61a	45b	40b	0.02
	Gloeophyllaceae_sp	61a	51a	34b	0.004
	Phellinus_robiniae	63a	47b	36b	0.004
	Phallus_hadriani	59a	50ab	37b	0.02
	Trametes_gibbosa	62a	46b	37b	0.008
	Trametes_versicolor	63a	46b	36b	0.005
	Sparassis_cystidiosa_f._flabelliformis	62a	46b	37b	0.007
	Ceriporia_alachuana	62a	46b	37b	0.008
	Phlebia_subserialis	62a	46b	37b	0.008
	Steccherinum_fimbriatum	62a	46b	37b	0.008
	Lactifluus_rugatus	61a	47ab	37b	0.01
	Russula_sp	62a	46b	37b	0.008
	Kurtzmanomyces_sp	59a	54a	32b	0.002
	Kondoa_sp	51a	36b	59a	0.02
	Kondoa_subrosea	62a	46b	38b	0.01
	Ruinenia_sp	63a	47b	35b	0.003
	Symmetrospora_sp	51b	22c	72a	3e-10
	Symmetrospora_symmetrica	44b	24c	78a	1e-11
	Erythrobasidium_sp	48b	28c	69a	1e-06
	Naohidea_sebacea	62a	46b	38b	0.01
	Tilletiopsis_sp	40b	26c	79a	2e-11
	Entylomatales_sp	62a	46b	37b	0.007
	Tilletia_bromi	62a	46b	37b	0.008
	Rhodosporidiobolus_odoratus	61a	45b	39b	0.02
	Naganishia_adeliensis	62a	47b	37b	0.01
	Bulleribasidium_sp	45b	28c	72a	2e-07
	Dioszegia_athyri	50b	28c	67a	4e-06
	Dioszegia_hungarica	53a	30b	63a	0.0002
	Dioszegia_zsoltii	42b	26c	77a	1e-10
	Hannaella_coprosmae	53b	26c	67a	7e-07
	Hannaella_oryzae	66a	34b	46b	0.0002
	Vishniacozyma_globispora	57a	22b	67a	1e-08
	Vishniacozyma_sp	57a	28b	60a	6e-05
	Vishniacozyma_tephrensis	68a	43b	35b	0.0001
	Vishniacozyma_victoriae	66a	32c	48b	0.0002
	Papiliotrema_flavescens	58a	33b	55a	0.004
	Tritirachium_oryzae	46b	31c	68a	2e-05
	Kalmanozyma_vetiver	60a	44b	41b	0.04
	Moesziomyces_sp	43b	36b	66a	0.0008
	Pseudozyma_sp	60a	44b	41b	0.04
	Ustilago_bullata	49b	70a	27c	3e-07
	Ustilago_striiformis	43b	62a	40b	0.01
	Calcarisporiellomycota_sp	61a	45b	39b	0.02
	Chytridiaceae_sp	59a	54a	33b	0.003
	Lobulomyces_angularis	63a	43b	39b	0.008
	Kappamyces_sp	62a	46b	38b	0.01
	Synchytrium_aecidioides	63a	48b	35c	0.003
	Basidiobolales_sp	62a	45b	38b	0.01
	Acaulospora_sp	33c	65a	47b	0.0003
	Cetraspora_sp	44b	62a	40b	0.02
	Glomerales_sp	37b	50ab	59a	0.03
	Coemansia_pectinata	62a	46b	37b	0.008
	Coemansia_sp	62a	46b	37b	0.007
	Kickxellaceae_sp	61a	45b	39b	0.02
	Mortierella_sp	29c	69a	48b	3e-06
	Actinomucor_elegans	63a	47b	36b	0.004
	Mucor_sp	65a	46b	35b	0.001
	Rhizopus_arrhizus	63a	47b	36b	0.005
	Syncephalis_fuscata	62a	46b	37b	0.008
